# Phytochrome-dependent responsiveness to root-derived cytokinins enables coordinated elongation responses to combined light and nitrate cues

**DOI:** 10.1101/2023.12.22.572814

**Authors:** Pierre Gautrat, Sara Buti, Andrés Romanowski, Guido Buijs, Ronald Pierik

**Affiliations:** Plant-Environment Signaling, Institute of Environmental Biology, Utrecht University, Utrecht, The Netherlands; Laboratory of Molecular Biology, Wageningen University, Wageningen, The Netherlands

## Abstract

Plants growing at high densities can detect competitors through changes in the composition of light reflected by neighbours. In response to this far-red-enriched light, plants elicit adaptive shade avoidance responses for light capture, but these need to be balanced against other input signals, such as nutrient availability. Here, we used a combination of transcriptomics, growth assays and dedicated genetic and pharmacological interventions to demonstrate how Arabidopsis integrates light and nitrate signalling. We unveiled that nitrate modulates shade avoidance via a previously unknown shade response pathway that involves root-derived transZeatin (tZ). Under nitrate-sufficient conditions, tZ promotes hypocotyl elongation specifically in the presence of supplemental far-red light. This occurs via PIF transcription factors-dependent inhibition of type-A *ARRs* cytokinin response inhibitors. Our data thus reveal how plants co-regulate responses to shade cues with root-derived information about nutrient availability, and how they restrict responses to this information to specific light conditions in the shoot.
