## Supplementary Table 1 for "Phytochrome-dependent responsiveness to root-derived cytokinins enables coordinated elongation responses to combined light and nitrate cues"

### Sheet: Col0_HN_Cluster_all_genes
Gene_ID	symbol	full_name	Short_description_03.09.2021	Curator_summary	Computational_description	Agris_AtTFDB	PlantTFDB_v5	ensembl_GO0003700	Col0_HN_WL_1	Col0_HN_WL_2	Col0_HN_WL_3	abcg14_HN_WL_1	abcg14_HN_WL_2	abcg14_HN_WL_3	cypDM_HN_WL_1	cypDM_HN_WL_2	cypDM_HN_WL_3	Col0_HN_FR_1	Col0_HN_FR_2	Col0_HN_FR_3	abcg14_HN_FR_1	abcg14_HN_FR_2	abcg14_HN_FR_3	cypDM_HN_FR_1	cypDM_HN_FR_2	cypDM_HN_FR_3	Col0_LN_WL_1	Col0_LN_WL_2	Col0_LN_WL_3	abcg14_LN_WL_1	abcg14_LN_WL_2	abcg14_LN_WL_3	cypDM_LN_WL_1	cypDM_LN_WL_2	cypDM_LN_WL_3	Col0_LN_FR_1	Col0_LN_FR_2	Col0_LN_FR_3	abcg14_LN_FR_1	abcg14_LN_FR_2	abcg14_LN_FR_3	cypDM_LN_FR_1	cypDM_LN_FR_2	cypDM_LN_FR_3
AT1G02660	PLIP2	PLASTID LIPASE2	alpha/beta-Hydrolases superfamily protein	PLIP2 is a glycerolipid A1 lipase with substrate preference for monogalactosyldiacylglycerol. Expression is induced by ABA.	alpha/beta-Hydrolases superfamily protein;(source:Araport11)	-	-	-	17.2064	14.4502	15.1318	10.8513	10.2071	7.71178	5.1144	6.12398	8.97274	40.296	53.6264	54.7072	36.501	33.2701	34.1077	17.1972	18.7921	20.0708	16.5104	24.2581	16.8076	12.6447	11.5601	14.3305	8.64646	8.59392	10.2881	48.5356	49.6243	39.0055	42.7659	36.8908	27.7531	20.4689	17.7483	19.4306
AT1G04610	YUC3	YUCCA 3	YUCCA 3	Encodes a member of the YUC family that is expressed in the root apex and is ethylene inducible in the root.	YUCCA 3;(source:Araport11)	-	-	-	0	0.182913	0.0268772	0	0	0	0.0370608	0.304507	0	1.57125	0.78504	0.806341	1.20664	1.00492	0.690438	0.263992	0.930301	0.552407	0.254006	0.0537873	0.031183	0.105666	0.14307	0	0	0	0.234486	0.852151	0.756008	0.661645	0.772213	0.273941	0.800263	0.460715	0.363198	0.321699
AT1G06257	AT1G06257	-	-	-	Natural antisense transcript overlaps with AT1G29420;(source:Araport11)	-	-	-	0.188735	0.585323	0.833192	0.465569	0.385836	0.23369	0.667095	0.236839	0.2628	2.06227	1.54301	1.6437	1.5083	1.25615	2.2094	1.01825	1.26521	1.06799	0.127003	0.242043	0.031183	0.0704441	0.171685	0.0733019	0.270202	0.574945	0.146554	1.482	1.23985	1.03973	0.882529	0.547883	1.37645	0.954338	0.750608	0.772078
AT1G09557	AT1G09557	-	-	-	Natural antisense transcript overlaps with AT1G75450;(source:Araport11)	-	-	-	0.220191	0.0731654	0	0.035813	0	0.0389484	0	0	0	2.71695	2.70703	3.38043	1.00554	1.50738	0.863048	0.339418	0.446545	0.441926	0.222255	0.0537873	0.155915	0.035222	0	0.0366509	0.0337752	0	0	2.2971	2.54019	2.48904	1.36057	0.852262	0.480158	0.394899	0.99274	0.482549
AT1G12080	AT1G12080	-	Vacuolar calcium-binding protein-related	-	Vacuolar calcium-binding protein-like protein;(source:Araport11)	-	-	-	3.61742	6.51172	8.33192	1.39671	1.71872	1.01266	1.07476	1.08269	0.825943	8.87101	14.2119	15.7547	7.00523	6.71145	5.45446	5.95867	5.76787	4.41926	1.80979	1.96324	2.52582	3.98009	0.944265	3.22528	1.28346	1.05911	1.26036	8.52151	8.79993	8.79042	8.86206	5.81364	7.20237	5.16659	5.23005	5.05068
AT1G14185	AT1G14185	-	Glucose-methanol-choline (GMC) oxidoreductase family protein	-	Glucose-methanol-choline (GMC) oxidoreductase family protein;(source:Araport11)	-	-	-	0.346015	0.40241	0.456912	0.537195	0.561215	0.272639	0.407669	0.372176	0.187714	1.21117	1.51594	1.02343	1.67589	1.14848	0.379741	0.716549	0.930301	0.331444	0.285756	0.376511	0.405379	0.598775	0.400597	0.366509	0.135101	0.242082	0.410351	1.1856	1.08865	0.976714	1.43411	0.943575	0.736242	1.11888	0.99274	0.579059
AT1G18400	BEE1	BR enhanced expression 1	BR enhanced expression 1	Encodes the brassinosteroid signaling component BEE1 (BR-ENHANCED EXPRESSION 1). Positively modulates the shade avoidance syndrome in Arabidopsis seedlings.	BR enhanced expression 1;(source:Araport11)	bHLH	bHLH	BR enhanced expression 1 [Source:NCBI gene (formerly Entrezgene);Acc:838421]	5.6306	5.74348	6.07424	1.25346	1.7538	1.16845	2.33483	2.74057	3.60411	63.6356	67.5676	54.1489	38.1098	42.2785	46.501	35.8651	37.3609	37.9688	4.5086	2.47422	6.20542	2.32465	2.77557	1.8692	5.53914	2.3603	4.04489	53.4632	45.1488	38.2494	42.582	38.8692	34.5073	32.0526	32.5667	32.7812
AT1G29420	SAUR61	SMALL AUXIN UPREGULATED RNA 61	SAUR-like auxin-responsive protein family	-	SAUR-like auxin-responsive protein family;(source:Araport11)	-	-	-	0.188735	0.585323	0.833192	0.465569	0.385836	0.23369	0.704156	0.236839	0.2628	2.095	1.54301	1.8918	1.64238	1.25615	2.24392	1.09368	1.30242	1.10481	0.127003	0.242043	0.031183	0.0704441	0.171685	0.109953	0.337752	0.574945	0.175865	1.59315	1.30033	1.22877	0.919301	0.57832	1.37645	1.08597	0.774821	0.900758
AT1G75450	ATCKX5	ARABIDOPSIS THALIANA CYTOKININ OXIDASE 5	cytokinin oxidase 5	This gene used to be called AtCKX6. It encodes a protein whose sequence is similar to cytokinin oxidase/dehydrogenase, which catalyzes the degradation of cytokinins.	cytokinin oxidase 5;(source:Araport11)	-	-	-	5.09585	3.62169	4.03158	2.50691	2.6307	2.60954	2.48308	2.74057	3.37886	27.0386	28.3156	30.1138	11.4296	10.5517	11.3232	8.37231	6.54932	8.47024	5.30237	5.10979	6.26778	3.34609	2.71834	4.25151	2.56692	2.45108	2.87246	28.8249	26.6115	24.2288	11.1787	12.3882	10.6915	7.2069	8.20827	8.5572
AT1G75490	AT1G75490	-	Integrase-type DNA-binding superfamily protein	encodes a member of the DREB subfamily A-2 of ERF/AP2 transcription factor family. The protein contains one AP2 domain. There are eight members in this subfamily including DREB2A AND DREB2B that are involved in response to drought.	Integrase-type DNA-binding superfamily protein;(source:Araport11)	AP2-EREBP	ERF	Integrase-type DNA-binding superfamily protein [Source:NCBI gene (formerly Entrezgene);Acc:843885]	0.629117	0.841402	1.15572	0.214878	0.17538	0.0778968	0.333548	0.507512	0.225257	4.74648	5.95548	4.714	1.27368	1.14848	1.17375	1.09368	0.855877	0.736543	1.49228	0.726128	1.40324	0.633997	0.200299	0.623066	0.540404	0.363123	0.820702	3.59386	3.5986	3.78083	2.57404	1.27839	2.36878	1.57959	1.35594	1.12595
AT1G78700	BEH4	BES1/BZR1 homolog 4	BES1/BZR1 homolog 4	-	BES1/BZR1 homolog 4;(source:Araport11)	BZR	BES1	BES1/BZR1 homolog 4 [Source:NCBI gene (formerly Entrezgene);Acc:844206]	14.281	16.2427	14.003	14.4685	15.3633	13.8267	14.1572	14.481	14.6417	30.2466	29.0194	32.0676	26.7137	29.7529	24.9593	24.2872	23.1087	24.6374	14.1608	17.0775	15.1861	15.392	15.5947	14.3672	16.0432	16.4919	17.0589	30.7516	31.4802	33.0507	25.8507	23.3154	24.1039	23.0358	23.8015	23.6449
AT2G01430	ATHB-17	ARABIDOPSIS THALIANA HOMEOBOX-LEUCINE ZIPPER PROTEIN 17	homeobox-leucine zipper protein 17	ATHB17 is a member of the HD-Zip transcription factor family. It is expressed most strongly in roots at different stages of development and induced by ABA, paraquat, drought, and NaCl treatments. Loss of function mutants are more sensitive to salt and drought stress.The protein is nuclear localized and has been shown to bind to the promoter of SIG5 and other genes.	homeobox-leucine zipper protein 17;(source:Araport11)	Homeobox	HD-ZIP	homeobox-leucine zipper protein 17 [Source:NCBI gene (formerly Entrezgene);Acc:814671]	0.157279	0.146331	0.241895	0.143252	0.17538	0.155794	0.296487	0.236839	0.187714	1.80039	1.10988	1.73674	0.871465	0.538352	1.44992	0.565696	0.855877	0.810197	0.539762	0.29583	0.155915	0.281776	0.286141	0.183255	0.303977	0.151301	0.322419	1.1856	0.756008	0.9137	0.735441	1.33927	0.352116	1.11888	0.581116	1.02944
AT2G31010	AT2G31010	-	Protein kinase superfamily protein	-	Protein kinase superfamily protein;(source:Araport11)	-	-	-	30.1662	31.2416	32.172	22.7771	19.7478	22.3174	24.6084	24.9019	25.867	61.6715	71.8176	61.0028	48.5004	40.9506	43.325	43.6718	44.0963	45.5183	29.8457	29.4216	26.1937	20.5697	19.0856	17.5191	24.791	24.2385	28.6366	63.7261	61.5693	54.4124	45.9651	39.2345	47.4396	39.8848	51.3077	41.5635
AT2G35990	LOG2	LONELY GUY 2	Putative lysine decarboxylase family protein	-	Putative lysine decarboxylase family protein;(source:Araport11)	-	-	-	0	0.0731654	0.0806315	0	0.035076	0.0778968	0.0370608	0.135337	0	0.556484	0.243633	0.58925	0.301661	0.10767	0.379741	0.339418	0.18606	0.184136	0	0.0537873	0	0.105666	0	0	0.101326	0.0302603	0	0.592801	0.241922	0.441096	0.147088	0.213065	0.288095	0.296174	0.0968527	0.19302
AT2G37030	SAUR46	SMALL AUXIN UPREGULATED RNA 46	SAUR-like auxin-responsive protein family	-	SAUR-like auxin-responsive protein family;(source:Araport11)	-	-	-	1.82444	0.475575	0.752561	0.429756	0.210456	0.389484	1.07476	0.676683	1.01366	2.74969	5.46821	4.40386	2.54736	2.87121	2.55462	1.99879	1.71175	3.09348	1.01602	0.376511	0.841941	0.669219	0.429211	0.696368	1.04703	0.544685	1.05519	2.3712	3.08451	3.81233	3.05208	4.10912	2.81693	3.15919	2.80873	3.08831
AT2G42870	HLH1	HELIX-LOOP-HELIX 1	phy rapidly regulated 1	Encodes PHYTOCHROME RAPIDLY REGULATED1 (PAR1), an atypical basic helix-loop-helix (bHLP) protein. Closely related to PAR2 (At3g58850). Up regulated after simulated shade perception. Acts in the nucleus to control plant development and as a negative regulator of shade avoidance response. Functions as transcriptional repressor of auxin-responsive genes SAUR15 (AT4G38850) and SAUR68 (AT1G29510).	phy rapidly regulated 1;(source:Araport11)	-	-	-	6.417	6.5483	6.8268	2.57854	3.15684	2.37585	1.8901	2.36839	2.74063	55.583	76.5279	64.2902	32.6129	36.0696	35.5921	35.1863	25.0065	28.1728	4.09584	4.62571	5.05165	3.13476	2.57527	3.44519	3.44507	2.60238	3.13625	53.5373	53.7068	53.9713	33.4626	29.19	30.474	28.2023	19.9032	22.2294
AT2G47140	AtSDR5	-	NAD(P)-binding Rossmann-fold superfamily protein	-	NAD(P)-binding Rossmann-fold superfamily protein;(source:Araport11)	-	-	-	0.188735	0.365827	0.564421	0.143252	0.210456	0.428432	0.296487	0.439844	0.375429	1.47305	1.24524	1.67471	0.670357	0.789582	0.72496	0.98054	0.520969	0.626061	0.381008	0.510979	0.280647	0.880551	0.343369	0.40316	0.540404	0.181562	0.498283	0.852151	1.11889	1.26028	0.956073	0.547883	0.832274	1.11888	0.484263	0.772078
AT3G17580	AT3G17580	-	-	-	SsrA-binding protein;(source:Araport11)	-	-	-	0.346015	0.292662	0.403158	0.250691	0.491063	0.155794	0.481791	0.203005	0.563143	1.17844	1.65129	1.45762	0.737393	1.4356	1.00114	1.35767	1.30242	1.03116	0.222255	0.242043	0.498928	0.563553	0.314755	0.256556	0.439078	0.393384	0.293108	1.14855	1.54226	1.3548	1.10316	1.55233	0.832274	0.92143	1.11381	0.900758
AT3G29370	P1R3	P1R3	-	Encodes a atypical member of the bHLH (basic helix-loop-helix) family transcriptional factors.	hypothetical protein;(source:Araport11)	-	-	-	0.0943676	0.182913	0.18814	0.071626	0	0.0389484	0.0741217	0.0338341	0	2.61875	4.52075	4.52792	2.48032	2.69176	2.8308	1.47081	2.23272	2.61473	0.158753	0.29583	0.218281	0.211332	0.14307	0.219906	0.101326	0	0.0586216	3.33451	4.3546	4.47398	4.04492	2.22197	1.69656	1.80995	1.23487	1.44765
AT3G60650	AT3G60650	-	-	Encodes a peptide involved in the regulation of lateral root development and root growth pattern.	transmembrane protein;(source:Araport11)	-	-	-	0	0.0365827	0	0	0.035076	0	0	0	0.0750857	1.80039	1.86785	3.28739	1.20664	1.14848	2.03679	1.13139	0.930301	1.91501	0.0317507	0	0	0	0	0.109953	0	0	0.146554	1.1856	2.26802	1.48082	1.10316	1.06533	0.192063	0.658164	0.629542	1.25463
AT3G61830	ARF18	auxin response factor 18	auxin response factor 18	-	auxin response factor 18;(source:Araport11)	ARF	ARF	auxin response factor 18 [Source:NCBI gene (formerly Entrezgene);Acc:825356]	9.81423	10.6456	11.1003	11.0662	11.0489	12.2687	8.78342	9.74423	9.08537	42.6201	42.6629	43.2013	36.2999	36.6438	31.3804	28.8505	30.4022	32.7025	12.097	13.2048	10.2904	10.4962	10.1294	11.8016	9.92992	9.35043	12.7209	39.3472	44.544	40.7384	34.4922	28.8551	31.2743	29.2883	32.3972	28.4704
AT3G62100	IAA30	indole-3-acetic acid inducible 30	indole-3-acetic acid inducible 30	Encodes a member of the Aux/IAA family of proteins implicated in auxin signaling. IAA30 lacks the conserved degron (domain II) found in many family members. IAA30 transcripts are induced by auxin treatment and accumulate preferentially in the quiescent center cells of the root meristem. Overexpression of IAA30 leads to defects in gravitropism, root development, root meristem maintenance, and coty…	indole-3-acetic acid inducible 30;(source:Araport11)	-	-	indole-3-acetic acid inducible 30 [Source:NCBI gene (formerly Entrezgene);Acc:825383]	0.503294	0.621906	0.37628	0.537195	0.561215	0.584226	0.518852	0.338341	0.337886	8.11812	8.5813	9.42799	6.03322	7.42925	6.59369	5.43068	5.32132	4.60339	0.762017	0.457192	0.218281	0.35222	0.543668	0.183255	0.945707	0.484165	0.146554	10.2629	8.52777	7.24658	5.14809	4.44394	4.38544	3.68572	4.72157	3.69954
AT4G14560	AXR5	AUXIN RESISTANT 5	indole-3-acetic acid inducible	auxin (indole-3-acetic acid) induced gene (IAA1) encoding a short-lived nuclear-localized transcriptional regulator protein. The mRNA is cell-to-cell mobile.	indole-3-acetic acid inducible;(source:Araport11)	-	-	indole-3-acetic acid inducible [Source:NCBI gene (formerly Entrezgene);Acc:827103]	4.52964	3.95093	5.02603	2.97248	1.43811	1.51899	1.11183	1.55637	2.32766	36.8262	37.709	30.0207	27.183	26.3792	29.8615	19.8748	18.1223	17.9716	2.1273	1.99013	2.21399	1.23277	0.743966	0.733019	1.35101	2.69317	1.02588	32.4188	29.0912	29.3644	21.2175	22.4023	19.8465	17.9679	18.7168	16.5353
AT4G38820	AT4G38820	-	-	-	hypothetical protein;(source:Araport11)	-	-	-	1.50988	1.53647	2.1233	1.07439	0.876899	1.2074	1.40831	1.01502	1.01366	5.27023	6.87587	5.52034	3.08364	3.37367	5.38542	3.35646	4.42823	3.46175	0.571513	1.10264	0.530111	0.387442	0.77258	0.916273	0.743055	0.847288	0.850013	6.33556	5.38277	4.91507	5.47903	2.76985	4.41745	4.0148	4.23731	3.12048
AT4G38825	SAUR13	SMALL AUXIN UPREGULATED RNA 13	SAUR-like auxin-responsive protein family	-	SAUR-like auxin-responsive protein family;(source:Araport11)	-	-	-	1.50988	1.53647	2.1233	1.07439	0.876899	1.2074	1.40831	1.01502	1.01366	5.27023	6.87587	5.52034	3.08364	3.37367	5.38542	3.35646	4.42823	3.46175	0.571513	1.10264	0.530111	0.387442	0.77258	0.916273	0.743055	0.847288	0.850013	6.33556	5.38277	4.91507	5.47903	2.76985	4.41745	4.0148	4.23731	3.12048
AT5G00615	AT5G00615	-	-	-	novel transcribed region;(source:Araport11)	-	-	-	0.37747	0.365827	0.510666	0.322317	0.561215	0.389484	0.555913	0.575181	0.300343	2.25867	1.08281	1.51964	1.17313	1.22026	1.03566	1.50852	0.967513	1.03116	0.412759	0.59166	0.374196	0.246554	0.658124	0.40316	0.70928	0.695987	0.703459	1.482	1.05841	1.07123	1.32379	1.30883	0.704232	1.2176	0.920101	1.09378
AT5G03890	AT5G03890	-	-	PADRE protein up-regulated after infection by S. sclerotiorum.	hypothetical protein;(source:Araport11)	-	-	-	0.597661	0.621906	0.537543	0.608821	0.455987	0.272639	0.667095	0.507512	0.750857	3.96086	4.9268	3.81462	0.737393	1.72273	1.00114	2.56449	1.228	2.39376	1.14303	0.914384	1.02904	0.52833	0.801194	0.733019	0.607954	0.302603	0.293108	4.33486	3.38691	3.08768	0.882529	1.06533	1.34444	2.0074	2.15497	2.3484
AT5G04190	PKS4	phytochrome kinase substrate 4	phytochrome kinase substrate 4	Encodes phytochrome kinase substrate 4, a phytochrome signaling component involved in phototropism. It is phosphorylated in a phot1-dependent manner in vitro. Phosphorylation is transient and regulated by a type 2- protein phosphatase.	phytochrome kinase substrate 4;(source:Araport11)	-	-	-	2.95685	3.32902	2.60709	1.89809	1.54334	1.71373	1.63068	0.947356	1.65189	12.9955	10.9906	11.2888	6.53598	6.1731	6.73177	6.3358	3.90727	5.92917	2.47655	2.63558	2.77529	2.85298	2.08883	2.27236	1.95896	1.02885	1.78796	11.856	10.2817	11.0904	7.42795	5.38751	6.33808	6.0222	4.76999	5.50106
AT5G08445	AT5G08445	-	-	-	None;(source:Araport11)	-	-	-	0.817852	0.54874	0.940701	0.35813	0.315684	0.584226	0.518852	0.541346	0.488057	1.47305	2.84239	2.41902	1.00554	1.0767	0.655916	1.31996	1.07915	1.3626	0.952521	0.672341	0.592477	0.387442	0.371983	0.586415	0.506629	0.181562	0.703459	1.59315	2.26802	1.60685	1.06639	0.608758	0.800263	0.625256	1.67071	0.836418
AT5G12940	AT5G12940	-	Leucine-rich repeat (LRR) family protein	-	Leucine-rich repeat (LRR) family protein;(source:Araport11)	-	-	-	2.10754	1.46331	1.85452	0.787887	1.12243	1.2074	1.44537	0.947356	1.72697	6.77601	6.49688	10.6685	4.99416	6.63967	6.4556	5.73239	4.72593	3.53541	1.46053	0.88749	1.8398	1.72588	1.91714	0.733019	1.08081	0.726247	1.11381	5.29816	7.62056	4.60001	4.89068	5.75277	2.17672	5.5944	2.83294	4.56813
AT5G24580	AtHMP47	HEAVY METAL ASSOCIATED PROTEIN 47	Heavy metal transport/detoxification superfamily protein	-	Heavy metal transport/detoxification superfamily protein;(source:Araport11)	-	-	-	2.01318	2.70712	3.11775	0.429756	0.771671	0.428432	1.22301	1.3872	0.901029	5.2375	6.46981	5.6754	1.70941	1.86629	1.38088	2.41364	1.8606	1.32578	2.0638	1.58673	1.24732	0.387442	0.429211	0.0733019	0.878156	0.756507	0.586216	4.77946	5.80614	3.96987	1.21348	1.33927	1.08836	1.84286	1.62228	2.12321
AT5G44210	ATERF-9	ERF DOMAIN PROTEIN- 9	erf domain protein 9	encodes a member of the ERF (ethylene response factor) subfamily B-1 of ERF/AP2 transcription factor family (ATERF-9). The protein contains one AP2 domain. There are 15 members in this subfamily including ATERF-3, ATERF-4, ATERF-7, and leafy petiole.	erf domain protein 9;(source:Araport11)	AP2-EREBP	ERF	erf domain protein 9 [Source:NCBI gene (formerly Entrezgene);Acc:834444]	0.817852	0.512158	0.671929	0.322317	0.35076	1.24635	0.852399	1.08269	0.901029	3.33891	2.30098	2.94625	2.07811	2.36875	1.82966	2.03651	1.67454	2.1728	0.857269	0.833703	0.93549	0.633997	0.887037	0.769669	1.11458	0.665726	0.879323	3.14926	2.41922	2.64658	2.02246	1.70452	2.14471	2.23776	1.06538	1.54416
AT5G44250	AT5G44250	-	Protein of unknown function DUF829, transmembrane 53	-	peptidase, S9A/B/C family, catalytic domain protein (Protein of unknown function DUF829, transmembrane 53);(source:Araport11)	-	-	-	13.6833	13.4624	13.9224	13.1076	12.5923	14.0604	13.6384	12.8231	12.4267	33.1272	33.3777	33.9904	25.5406	26.8817	22.7154	27.0026	26.1601	24.8215	15.2086	14.5764	15.1238	14.0888	13.6489	13.1577	14.118	12.0739	12.6623	31.826	31.2382	32.4836	28.0571	24.8373	23.3997	23.5623	26.6345	24.5457
AT5G44255	AT5G44255	-	transposable element gene	-	transposable_element_gene;(source:Araport11);gypsy-like retrotransposon family, has a 3.5e-09 P-value blast match to GB:AAD27547 polyprotein (Gypsy_Ty3-element) (Oryza sativa subsp. indica);(source:TAIR10)	-	-	-	0.0314559	0	0.0268772	0	0	0	0	0.0676683	0	0.360078	0.703829	0.186079	0	0.0717802	0.0690438	0.0754262	0.223272	0.184136	0.0635014	0	0.031183	0	0	0	0.0675505	0	0.0293108	0.11115	0.483845	0.40959	0.220632	0.0913138	0.128042	0.0329082	0.290558	0.0643398
AT5G52890	AT5G52890	-	AT hook motif-containing protein	-	AT hook motif-containing protein;(source:Araport11)	-	-	-	3.90053	3.65827	4.08533	2.36366	2.6307	2.4927	2.26071	3.04507	2.92834	8.08539	7.93161	10.8546	6.60302	7.64459	6.21394	5.31755	5.35854	4.56657	2.3813	2.90451	1.90216	2.88821	2.68972	2.34566	3.006	2.60238	1.93451	9.07727	7.68104	6.96302	6.39834	5.60058	7.87459	5.95639	5.90801	5.37238
AT5G63650	SNRK2-5	-	SNF1-related protein kinase 2.5	encodes a member of SNF1-related protein kinases (SnRK2) whose activity is activated by ionic (salt) and non-ionic (mannitol) osmotic stress.	SNF1-related protein kinase 2.5;(source:Araport11)	-	-	-	0.880764	1.79255	1.45137	1.07439	1.08735	0.662123	0.704156	1.3872	1.35154	16.4327	20.4381	21.4921	13.0385	10.3005	9.38996	11.9928	8.85647	8.32293	1.36528	1.15643	0.904307	0.810107	1.48793	1.46604	1.08081	1.08937	0.937945	16.0056	15.9669	16.226	10.8478	4.35262	7.49046	9.93828	6.90075	8.46069
G213	-	-	-	-	-	-	-	-	5.94516	4.28017	4.70351	2.7576	3.6479	2.57059	1.26007	1.69171	2.96589	13.683	13.8329	19.0421	11.4966	9.51088	10.2185	4.37472	6.25162	5.5609	4.4451	7.34197	4.86455	3.80398	3.37646	4.91122	2.12784	2.5116	2.84315	14.8571	15.5435	10.6808	11.4729	11.1098	7.97062	7.04236	5.30268	6.33748
G29895	-	-	-	-	-	-	-	-	2.95685	3.32902	2.60709	1.89809	1.54334	1.71373	1.63068	0.947356	1.65189	12.9955	10.9906	11.2888	6.53598	6.1731	6.73177	6.3358	3.90727	5.92917	2.47655	2.63558	2.77529	2.85298	2.08883	2.27236	1.95896	1.02885	1.78796	11.856	10.2817	11.0904	7.42795	5.38751	6.33808	6.0222	4.76999	5.50106
G8936	-	-	-	-	-	-	-	-	0.629117	0.841402	1.15572	0.214878	0.17538	0.0778968	0.333548	0.507512	0.225257	4.77922	5.90134	4.74501	1.27368	1.14848	1.17375	1.09368	0.855877	0.736543	1.49228	0.753022	1.40324	0.633997	0.200299	0.623066	0.540404	0.363123	0.820702	3.59386	3.5986	3.78083	2.61082	1.27839	2.36878	1.57959	1.477	1.12595

### Sheet: Col0_HN_Cluster_cross_B_ARR
Gene_ID	symbol	full_name	Short_description_03.09.2021	Curator_summary	Computational_description	Agris_AtTFDB	PlantTFDB_v5	ensembl_GO0003700	Col0_HN_WL_1	Col0_HN_WL_2	Col0_HN_WL_3	abcg14_HN_WL_1	abcg14_HN_WL_2	abcg14_HN_WL_3	cypDM_HN_WL_1	cypDM_HN_WL_2	cypDM_HN_WL_3	Col0_HN_FR_1	Col0_HN_FR_2	Col0_HN_FR_3	abcg14_HN_FR_1	abcg14_HN_FR_2	abcg14_HN_FR_3	cypDM_HN_FR_1	cypDM_HN_FR_2	cypDM_HN_FR_3	Col0_LN_WL_1	Col0_LN_WL_2	Col0_LN_WL_3	abcg14_LN_WL_1	abcg14_LN_WL_2	abcg14_LN_WL_3	cypDM_LN_WL_1	cypDM_LN_WL_2	cypDM_LN_WL_3	Col0_LN_FR_1	Col0_LN_FR_2	Col0_LN_FR_3	abcg14_LN_FR_1	abcg14_LN_FR_2	abcg14_LN_FR_3	cypDM_LN_FR_1	cypDM_LN_FR_2	cypDM_LN_FR_3
AT1G18400	BEE1	BR enhanced expression 1	BR enhanced expression 1	Encodes the brassinosteroid signaling component BEE1 (BR-ENHANCED EXPRESSION 1). Positively modulates the shade avoidance syndrome in Arabidopsis seedlings.	BR enhanced expression 1;(source:Araport11)	bHLH	bHLH	BR enhanced expression 1 [Source:NCBI gene (formerly Entrezgene);Acc:838421]	5.6306	5.74348	6.07424	1.25346	1.7538	1.16845	2.33483	2.74057	3.60411	63.6356	67.5676	54.1489	38.1098	42.2785	46.501	35.8651	37.3609	37.9688	4.5086	2.47422	6.20542	2.32465	2.77557	1.8692	5.53914	2.3603	4.04489	53.4632	45.1488	38.2494	42.582	38.8692	34.5073	32.0526	32.5667	32.7812
AT1G75450	ATCKX5	ARABIDOPSIS THALIANA CYTOKININ OXIDASE 5	cytokinin oxidase 5	This gene used to be called AtCKX6. It encodes a protein whose sequence is similar to cytokinin oxidase/dehydrogenase, which catalyzes the degradation of cytokinins.	cytokinin oxidase 5;(source:Araport11)	-	-	-	5.09585	3.62169	4.03158	2.50691	2.6307	2.60954	2.48308	2.74057	3.37886	27.0386	28.3156	30.1138	11.4296	10.5517	11.3232	8.37231	6.54932	8.47024	5.30237	5.10979	6.26778	3.34609	2.71834	4.25151	2.56692	2.45108	2.87246	28.8249	26.6115	24.2288	11.1787	12.3882	10.6915	7.2069	8.20827	8.5572
AT1G75490	AT1G75490	-	Integrase-type DNA-binding superfamily protein	encodes a member of the DREB subfamily A-2 of ERF/AP2 transcription factor family. The protein contains one AP2 domain. There are eight members in this subfamily including DREB2A AND DREB2B that are involved in response to drought.	Integrase-type DNA-binding superfamily protein;(source:Araport11)	AP2-EREBP	ERF	Integrase-type DNA-binding superfamily protein [Source:NCBI gene (formerly Entrezgene);Acc:843885]	0.629117	0.841402	1.15572	0.214878	0.17538	0.0778968	0.333548	0.507512	0.225257	4.74648	5.95548	4.714	1.27368	1.14848	1.17375	1.09368	0.855877	0.736543	1.49228	0.726128	1.40324	0.633997	0.200299	0.623066	0.540404	0.363123	0.820702	3.59386	3.5986	3.78083	2.57404	1.27839	2.36878	1.57959	1.35594	1.12595
AT2G42870	HLH1	HELIX-LOOP-HELIX 1	phy rapidly regulated 1	Encodes PHYTOCHROME RAPIDLY REGULATED1 (PAR1), an atypical basic helix-loop-helix (bHLP) protein. Closely related to PAR2 (At3g58850). Up regulated after simulated shade perception. Acts in the nucleus to control plant development and as a negative regulator of shade avoidance response. Functions as transcriptional repressor of auxin-responsive genes SAUR15 (AT4G38850) and SAUR68 (AT1G29510).	phy rapidly regulated 1;(source:Araport11)	-	-	-	6.417	6.5483	6.8268	2.57854	3.15684	2.37585	1.8901	2.36839	2.74063	55.583	76.5279	64.2902	32.6129	36.0696	35.5921	35.1863	25.0065	28.1728	4.09584	4.62571	5.05165	3.13476	2.57527	3.44519	3.44507	2.60238	3.13625	53.5373	53.7068	53.9713	33.4626	29.19	30.474	28.2023	19.9032	22.2294
AT5G04190	PKS4	phytochrome kinase substrate 4	phytochrome kinase substrate 4	Encodes phytochrome kinase substrate 4, a phytochrome signaling component involved in phototropism. It is phosphorylated in a phot1-dependent manner in vitro. Phosphorylation is transient and regulated by a type 2- protein phosphatase.	phytochrome kinase substrate 4;(source:Araport11)	-	-	-	2.95685	3.32902	2.60709	1.89809	1.54334	1.71373	1.63068	0.947356	1.65189	12.9955	10.9906	11.2888	6.53598	6.1731	6.73177	6.3358	3.90727	5.92917	2.47655	2.63558	2.77529	2.85298	2.08883	2.27236	1.95896	1.02885	1.78796	11.856	10.2817	11.0904	7.42795	5.38751	6.33808	6.0222	4.76999	5.50106
