## Supplementary Table 2 for "Phytochrome-dependent responsiveness to root-derived cytokinins enables coordinated elongation responses to combined light and nitrate cues"

### Sheet: Primers_list
	Gene/promotor of interest	ATG_ID	Forward primer	Reverse primer
Gateway Cloning Primers	ARR10 CDS	AT4G31920	GGGGACAAGTTTGTACAAAAAAGCAGGCTTCATGACTATGGAGCAAGAAATTGAAG	GGGGACCACTTTGTACAAGAAAGCTGGGTTTCAAGCTGACAAAGAAAAGGGA
	pARR4	AT1G10470	GGGGACAAGTTTGTACAAAAAAGCAGGCTACATGCATTGAGACATAGAAAGAATACT	GGGGACCACTTTGTACAAGAAAGCTGGGTAGACGAGCTTATAGTAACTGTGAGGA
	pARR5	AT3G48100	GGGGACAAGTTTGTACAAAAAAGCAGGCTCACCATTTAGTCTAAAATGTATTTGACAA	GGGGACCACTTTGTACAAGAAAGCTGGGTATTTGTTTATTCTGTTTTCTTCTCAAAAGT
	pARR6	AT5G62920	GGGGACAAGTTTGTACAAAAAAGCAGGCTTTAGTATTAATTTGTTATATTTTTGGTGAATGAAAAGG	GGGGACCACTTTGTACAAGAAAGCTGGGTTGATCAACGAATGTTGGAGGATTTG
	pBEE1	AT1G18400	GGGGACAAGTTTGTACAAAAAAGCAGGCTACGGAAAAGGTAAAAATATTTGAGACATCA	GGGGACCACTTTGTACAAGAAAGCTGGGTAGACTGGTTGATACAAAACTTGAGAC
	BEE1 CDS	AT1G18400	GGGGACAAGTTTGTACAAAAAAGCAGGCTCAATGGCAAATTTCGAGAATCT	GGGGACCACTTTGTACAAGAAAGCTGGGTCAAGGGACCATGTTGATAAAT
	PIF4 CDS	AT2G43010	GGGGACAAGTTTGTACAAAAAAGCAGGCTATGGAACACCAAGGTTGGAG	GGGGACCACTTTGTACAAGAAAGCTGGGTCGTGGTCCAAACGAGAACCGT
	PIF5 CDS	AT3G59060	GGGGACAAGTTTGTACAAAAAAGCAGGCTATGGAACAAGTGTTTGCTGA	GGGGACCACTTTGTACAAGAAAGCTGGGTCGCCTATTTTACCCATATGAAGA
	PIF7 CDS	AT5G61270	GGGGACAAGTTTGTACAAAAAAGCAGGCTATGTCGAATTATGGAGTTAAAG	GGGGACCACTTTGTACAAGAAAGCTGGGTCATCTCTTTTCTCATGATTCG
qPCR primers	APT1	AT1G27450	AATGGCGACTGAAGATGTGC	TCAGTGTCGAGAAGAAGCGT
	PP2AA3	AT1G13320	GTAGGACCGGAGCCAACTAG	ACAGGGAAGAATGTGCTGGA
	ARR4	AT1G10470	AGCCGTTGATGACAGTCTCG	AGAAATTCCAGAGCACGCCA
	ARR5	AT3G48100	CGGAAGTTCATCGAGCGGTT	TCCAGTCATCCCAGGCATAGA
	ARR6	AT5G62920	TCTTCATGTTCTTGCCGTCGA	TTGGAGAGCTCTTGTTGCAC
